# Separation-of-function mutants reveal the NF-κB-independent involvement of IκBα in the regulation of stem cell and oncogenic programs

**DOI:** 10.1101/2023.06.21.545928

**Authors:** Daniel Álvarez-Villanueva, Luis Galán-Palma, Joan Bertran, Martin Floor, Laura Solé, Teresa Lobo-Jarne, María Maqueda, Rajani Rajbhandari, Laura Marruecos, Jordi Villà-Freixa, Markus Bredel, Anna Bigas, Lluís Espinosa

## Abstract

We previously demonstrated that the NF-κB inhibitor IκBα binds the chromatin together with PRC2 to regulate a subset of developmental- and stem cell-related genes. This alternative function has been elusive in both physiological and disease conditions because of the predominant role of IκBα as a negative regulator of NF-κB.

We here uniquely characterize specific residues of IκBα that allow the generation of separation-of-function (SOF) mutants that are defective for either NF-κB-related (SOF^ΔNF-κB^) or chromatin-related (SOF^ΔH2A,H4^) activities. Expression of IκBα SOF^ΔNF-κB^, but not SOF^ΔH2A/H4^, is sufficient to negatively regulate a specific stemness program in intestinal cells, thus rescuing the differentiation blockage imposed by IκBα deficiency. In contrast, full IκBα activity is required for regulating clonogenic/tumor-initiating activity of colorectal cancer cells.

Our data indicate that SOF mutants represent an exclusive tool for studying IκBα functions in physiology and disease, and identified IκBα as a robust prognosis biomarker for human cancer.
