## Supplemental Table 1 for "Separation-of-function mutants reveal the NF-κB-independent involvement of IκBα in the regulation of stem cell and oncogenic programs"

### Sheet: Sheet1
All FEEC values			Only positive FEEC			Only negative FEEC
Aminoacid	FEEC Score		Aminoacid	FEEC Score		Aminoacid	FEEC Score
LEU70	1.8247		LEU70	1.8247		PHE77	-0.0492209
THR71	2.52558		THR71	2.52558		LYS87	-1.45763
GLU72	3.17284		GLU72	3.17284		ALA88	-0.0322386
ASP73	2.32718		ASP73	2.32718		MET91	-2.06945
GLY74	1.70292		GLY74	1.70292		GLU92	-0.0899422
ASP75	1.33619		ASP75	1.33619		ARG95	-0.197717
SER76	1.23081		SER76	1.23081		LYS98	-1.03002
PHE77	-0.0492209		LEU78	0.598728		LEU101	-0.692519
LEU78	0.598728		HIS79	0.797248		ALA102	-0.220867
HIS79	0.797248		LEU80	0.771059		PHE106	-0.311376
LEU80	0.771059		ALA81	0.903304		GLN111	-0.773477
ALA81	0.903304		ILE82	0.177365		ASN122	-0.882679
ILE82	0.177365		ILE83	1.11417		PRO124	-1.22936
ILE83	1.11417		HIS84	1.85863		GLU125	-2.57681
HIS84	1.85863		GLU85	0.535793		ILE126	-0.168581
GLU85	0.535793		GLU86	0.476462		GLU128	-0.625715
GLU86	0.476462		LEU89	0.271993		ALA129	-1.12027
LYS87	-1.45763		THR90	0.20557		LEU131	-0.353129
ALA88	-0.0322386		VAL93	0.518913		GLY132	-1.32952
LEU89	0.271993		ILE94	0.629637		PRO137	-0.898864
THR90	0.20557		GLN96	0.885767		GLU138	-0.58884
MET91	-2.06945		VAL97	1.1331		LEU139	-0.194357
GLU92	-0.0899422		GLY99	0.252762		ARG140	-0.025266
VAL93	0.518913		ASP100	0.158809		ARG143	-0.194874
ILE94	0.629637		PHE103	0.279647		PRO147	-0.536851
ARG95	-0.197717		LEU104	0.503778		LEU148	-0.0217308
GLN96	0.885767		ASN105	0.321116		LEU150	-0.277002
VAL97	1.1331		GLN107	0.17123		CYS152	-0.389551
LYS98	-1.03002		ASN108	1.13805		GLU153	-1.13333
GLY99	0.252762		ASN109	1.03268		GLN154	-0.967986
ASP100	0.158809		LEU110	1.06035		GLY155	-0.0435742
LEU101	-0.692519		GLN112	0.645292		CYS156	-0.467992
ALA102	-0.220867		THR113	0.354764		LEU157	-1.52661
PHE103	0.279647		PRO114	0.247804		ALA158	-2.07409
LEU104	0.503778		LEU115	0.374879		SER159	-0.867345
ASN105	0.321116		HIS116	0.40465		VAL160	-0.377122
PHE106	-0.311376		LEU117	0.322245		GLY161	-1.16503
GLN107	0.17123		ALA118	0.346847		VAL162	-1.15713
ASN108	1.13805		VAL119	0.204051		GLN165	-0.339703
ASN109	1.03268		ILE120	0.514412		SER166	-0.568489
LEU110	1.06035		THR121	1.00171		CYS167	-2.50833
GLN111	-0.773477		GLN123	0.729661		THR168	-0.980514
GLN112	0.645292		ALA127	0.00218317		THR169	-1.16189
THR113	0.354764		LEU130	0.604559		PRO170	-0.0668893
PRO114	0.247804		ALA133	0.966326		HIS171	-1.13501
LEU115	0.374879		GLY134	1.22684		LEU172	-2.11493
HIS116	0.40465		CYS135	0.538846		HIS173	-1.74607
LEU117	0.322245		ASP136	0.371836		SER174	-0.789113
ALA118	0.346847		ASP141	0.715444		ILE175	-0.868113
VAL119	0.204051		PHE142	0.0152775		LEU176	-0.507873
ILE120	0.514412		GLY144	0.968817		LYS177	-0.767355
THR121	1.00171		ASN145	0.323665		ALA178	-1.9598
ASN122	-0.882679		THR146	0.338556		THR179	-0.919621
GLN123	0.729661		HIS149	0.276918		HIS184	-0.579833
PRO124	-1.22936		ALA151	0.18661		THR185	-0.692617
GLU125	-2.57681		LEU163	0.0489277		CYS186	-0.486964
ILE126	-0.168581		THR164	0.12259		LEU187	-0.249011
ALA127	0.00218317		ASN180	0.726865		LEU189	-1.13888
GLU128	-0.625715		TYR181	0.895319		SER191	-0.186165
ALA129	-1.12027		ASN182	0.17524		ILE192	-0.941195
LEU130	0.604559		GLY183	1.05583		HIS193	-0.698551
LEU131	-0.353129		HIS188	0.370783		TYR195	-0.329901
GLY132	-1.32952		ALA190	0.178064		LEU196	-0.786975
ALA133	0.966326		GLY194	0.0389456		GLY197	-0.701525
GLY134	1.22684		LEU202	0.369635		ILE198	-0.514615
CYS135	0.538846		GLY206	1.13335		VAL199	-0.377623
ASP136	0.371836		ALA207	0.678893		GLU200	-0.915881
PRO137	-0.898864		ASP208	0.236832		LEU201	-1.25606
GLU138	-0.58884		VAL209	0.0251139		VAL203	-0.642422
LEU139	-0.194357		ASN210	0.579663		SER204	-1.03798
ARG140	-0.025266		GLU213	0.554603		LEU205	-0.810215
ASP141	0.715444		PRO214	0.403637		ALA211	-0.00663858
PHE142	0.0152775		CYS215	1.47832		GLN212	-0.0702227
ARG143	-0.194874		ASN216	1.39126		ALA220	-0.488555
GLY144	0.968817		GLY217	1.13628		LEU223	-0.300979
ASN145	0.323665		ARG218	0.283852		LEU227	-1.26571
THR146	0.338556		THR219	0.220744		PRO230	-0.613441
PRO147	-0.536851		LEU221	0.476027		ASP231	-1.24333
LEU148	-0.0217308		HIS222	0.490457		LEU232	-0.364615
HIS149	0.276918		ALA224	0.455364		VAL233	-0.0366625
LEU150	-0.277002		VAL225	0.386474		SER234	-1.08953
ALA151	0.18661		ASP226	0.906686		LEU235	-0.62684
CYS152	-0.389551		GLN228	0.379493		LYS238	-0.634442
GLU153	-1.13333		ASN229	0.240903		CYS239	-0.167912
GLN154	-0.967986		LEU236	0.479953		ASP242	-0.207259
GLY155	-0.0435742		LEU237	0.419914		VAL246	-0.819092
CYS156	-0.467992		GLY240	0.914906		TYR254	-0.208654
LEU157	-1.52661		ALA241	0.404572		THR263	-0.0402676
ALA158	-2.07409		VAL243	0.743095		ARG264	-0.316425
SER159	-0.867345		ASN244	0.916007		GLN268	-0.0645128
VAL160	-0.377122		ARG245	0.323263		GLY270	-0.166134
GLY161	-1.16503		THR247	0.697932		ASN276	-0.468311
VAL162	-1.15713		TYR248	1.49229
LEU163	0.0489277		GLN249	1.52845
THR164	0.12259		GLY250	2.00991
GLN165	-0.339703		TYR251	0.210413
SER166	-0.568489		SER252	0.675584
CYS167	-2.50833		PRO253	0.107687
THR168	-0.980514		GLN255	0.884053
THR169	-1.16189		LEU256	0.59554
PRO170	-0.0668893		THR257	1.19056
HIS171	-1.13501		TRP258	0.401425
LEU172	-2.11493		GLY259	2.35129
HIS173	-1.74607		ARG260	1.73941
SER174	-0.789113		PRO261	1.31599
ILE175	-0.868113		SER262	1.12563
LEU176	-0.507873		ILE265	0.589235
LYS177	-0.767355		GLN266	0.338928
ALA178	-1.9598		GLN267	0.500083
THR179	-0.919621		LEU269	1.29232
ASN180	0.726865		GLN271	0.964357
TYR181	0.895319		LEU272	0.430829
ASN182	0.17524		THR273	2.53513
GLY183	1.05583		LEU274	2.50749
HIS184	-0.579833		GLU275	1.38877
THR185	-0.692617		LEU277	0.565773
CYS186	-0.486964		GLN278	0.939243
LEU187	-0.249011		MET279	1.31777
HIS188	0.370783		LEU280	3.74222
LEU189	-1.13888		PRO281	4.85267
ALA190	0.178064		GLU282	8.76423
